# Detecting Anomalous Proteins Using Deep Representations

**DOI:** 10.1101/2023.04.03.535457

**Authors:** Tomer Michael-Pitschaze, Niv Cohen, Dan Ofer, Yedid Hoshen, Michal Linial

## Abstract

Many advances in biomedicine can be attributed to identifying unusual proteins and genes. Many of these proteins’ unique properties were discovered by manual inspection, which is becoming infeasible at the scale of modern protein datasets. Here, we propose to tackle this challenge using anomaly detection methods that automatically identify unexpected properties. We adopt a state-of-the-art anomaly detection paradigm from computer vision, to highlight unusual proteins. We generate meaningful representations without labeled inputs, using pretrained deep neural network models. We apply these protein language models (pLM) to detect anomalies in function, phylogenetic families, and segmentation tasks. We compute protein anomaly scores to highlight human prion-like proteins, distinguish viral proteins from their host proteome, and mark non-classical ion/metal binding proteins and enzymes. Other tasks concern segmentation of protein sequences into folded and unstructured regions. We provide candidates for rare functionality (e.g., prion proteins). Additionally, we show the anomaly score is useful in 3D folding-related segmentation. Our novel method shows improved performance over strong baselines and has objectively high performance across a variety of tasks. We conclude that the combination of pLM and anomaly detection techniques is a valid method for discovering a range of global and local protein characteristics.
