## Supplementary material for "Detecting Anomalous Proteins Using Deep Representations": Table S1

### Sheet: ANOMALY-Table S1-hum_vir_error_
Table S1.Top features for the viral/human task
#	Feature	Description	Class-correct_predidiction	Lift	Support (%)	Support (count)
1	PercentUnique of Sequence ‚â• 0.088		FALSE	2.39	24.55	6381
2	Keywords contains "transposable"		FALSE	16.43	0.27	70
3	go in WordCounts of Gene ontology (GO) < 5.5		FALSE	1.78	34.73	9025
4	Features contains "domain"		TRUE	1.03	48.77	12675
5	chain in WordFrequencies of Features ‚â• 0.198		FALSE	1.6	40.46	10515
6	SlidingSubsets of Keywords contains ("proteome", "repeat")		TRUE	1.04	19.14	4974
7	reference in WordFrequencies of Keywords ‚â• 0.343		FALSE	2.26	14.97	3891
8	A in ElementCount of Sequence < 12.5		FALSE	2.53	20.66	5369
9	Gene ontology (GO) does not contain "activity"		FALSE	1.55	42.14	10951
10	ToSeq of Sequence does not contain 'D'		FALSE	6.49	0.97	253
11	Q in ElementCount of Sequence < 5.5		FALSE	2.82	13.13	3413
12	C in ElementCount of Sequence < 1.5		FALSE	2.94	8.27	2150
13	Organism contains "(human"	These are all viruses, NOT human	FALSE	2.47	5.58	1451
14	Keywords contains "phosphoprotein"		TRUE	1.03	37.29	9691
15	G in ElementCount of Sequence < 14.5		FALSE	2.1	28.33	7362
16	Features contains "binding"		TRUE	1.04	21.99	5714
17	SlidingSubsets of Gene ontology (GO) contains ("activity", "polymerase", "ii")		TRUE	1.05	6.29	1636
18	Keywords contains "binding"		TRUE	1.03	37.28	9688
19	SkipgramsAndBiGrams of Organism contains ("a", "a")		TRUE	1.05	4.58	1189
20	SlidingSubsets of Keywords contains ("capsid", "protein")		TRUE	1.06	3.93	1022
21	Y in ElementCount of Sequence < 4.5		FALSE	2.35	19.9	5171
22	Features contains "variant"		TRUE	1.02	50.37	13091
23	Gene ontology (GO) does not contain "binding"		FALSE	1.55	39.99	10393
24	WordCounts of Protein names contains ("delta", 1.0)		FALSE	6.26	0.4	105
25	S in ElementCount of Sequence < 14.5		FALSE	2.48	20.75	5394
26	The percent of M in Sequence < 0.291		FALSE	6.55	0.45	117
27	Protein families contains "gamma"		FALSE	13.83	0.13	33
28	ElementCount of Sequence contains ('G', 2.0)		FALSE	5.3	1.14	296
29	go in WordFrequencies of Gene ontology (GO) < 0.676		FALSE	1.66	37.25	9681
30	Features contains "; sequence"		TRUE	1.02	43.61	11333
31	Keywords is "Reference proteome"		FALSE	3.41	4.04	1049
32	SlidingSubsets of Keywords contains ("binding", "phosphoprotein")		TRUE	1.04	14.82	3851
33	Gene ontology (GO) contains "endocytosis"		TRUE	1.05	3.67	955
34	Features contains "4"		TRUE	1.03	34.33	8922
35	SlidingSubsets of Keywords contains ("lipoprotein", "methylation", "prenylation")		FALSE	12.36	0.12	31
36	SlidingSubsets of Protein names contains ("into", "surface", "su")		FALSE	16.3	0.11	28
37	Features does not contain "(2);"		FALSE	1.43	38.41	9983
38	L in ElementCount of Sequence < 23.5		FALSE	2.17	28.1	7302
39	ExtractKeys of NormalizedHistogram of Sequence is not ('E', 'N', 'T', 'Y', 'F', 'A', 'M', 'I', 'G', 'V', 'Q', 'L', 'P', 'C', 'H', 'W', 'K', 'R', 'D', 'S')		FALSE	2.4	14.33	3725
40	SlidingSubsets of Organism contains ("8", "human")		FALSE	4.43	0.67	173
41	Features contains "(5);"		TRUE	1.03	21.53	5596
42	WordFrequencies of Features contains ("chain", 0.408)		FALSE	3.14	2.24	582
43	ElementCount of Sequence contains ('S', 1.0)		FALSE	8.11	0.28	72
44	ElementCount of Gene names (primary ) contains ('-', 1.0)		FALSE	3.6	2.34	609
45	host in WordCounts of Keywords ‚â• 9.5		TRUE	1.06	2.85	741
46	SmallSubsets of Entry name contains ('B', 'E')		FALSE	3.2	1.54	399
47	M in ElementCount of Sequence < 6.5		FALSE	1.78	36.86	9579
48	Keywords contains "cell membrane;immunity"		FALSE	11.47	0.13	35
49	Keywords contains "factors"		FALSE	15.44	0.05	13
50	Gene ontology (GO) does not contain ";"		FALSE	2.31	10.97	2850
51	2 in WordCounts of Features ‚â• 1.5		TRUE	1.02	34.87	9063
52	SlidingSubsets of Keywords contains ("alternative", "splicing")		TRUE	1.02	41.88	10885
53	Protein names contains "uncharacterized"		FALSE	3.24	3.19	828
54	Features contains "7"		TRUE	1.03	17.56	4564
55	Features contains "8"		TRUE	1.03	15.12	3930
56	Skipgrams of Gene ontology (GO) contains ("of", "*", "by")		TRUE	1.04	10.51	2731
57	Features does not contain "; chain"		FALSE	1.44	44.74	11628
58	SlidingSubsets of Features contains ("chain", "non", "terminal")		FALSE	9.66	0.2	51
59	Features contains "(1)"		FALSE	1.34	47.33	12301
60	Keywords contains "like protein"		FALSE	10.65	0.09	24
61	Gene ontology (GO) contains "; cell"		TRUE	1.03	12.61	3278
62	WordCounts of Features contains ("sequence", 2.0)		TRUE	1.03	25.33	6583
63	Prefixes of Entry name contains "NPI"	NPIB9_human, NPIA8_human etc	FALSE	14.34	0.05	14
64	K in ElementCount of Sequence < 11.5		FALSE	1.95	28.33	7362
65	SlidingSubsets of Organism contains ("4", "human")		FALSE	4.81	0.85	220
66	Keywords contains "calcium"		TRUE	1.05	4.2	1092
67	ElementCount of Sequence contains ('T', 1.0)		FALSE	5.46	0.64	167
68	Prefixes of Sequence contains "MSRSES"		FALSE	18.25	0.05	14
69	V in ElementCount of Sequence < 11.5		FALSE	2.32	22.25	5782
70	Protein families contains "e1b"		FALSE	15.44	0.05	13
71	Protein families contains "superfamily"		TRUE	1.04	6.23	1618
72	Features contains "6"		TRUE	1.03	19.92	5178
73	NormalizedNgrams of Keywords contains ("host", "endosom")		TRUE	1.06	2.89	752
74	Protein names contains "matrix protein"		TRUE	1.06	1.77	461
75	SplitDigitsAndLetters of Gene names (primary ) contains "orf"		FALSE	3.23	1.24	322
76	Gene ontology (GO) contains "metabolic"		TRUE	1.04	9.09	2363
77	SlidingSubsets of Features contains ("chain", "transmembrane")		FALSE	4.62	0.65	170
78	SlidingSubsets of Features contains ("site", "2")		TRUE	1.04	7.83	2035
79	Organism contains "herpesvirus"		FALSE	2.54	4.89	1272
80	Keywords contains "bond"		TRUE	1.03	25.55	6641
81	SlidingSubsets of Keywords contains ("membrane", "binding")		TRUE	1.04	8.66	2250
82	Features does not contain "sequence"		FALSE	1.43	42.72	11103
83	SmallSubsets of Gene names (primary ) contains ('-', 'R')		FALSE	6.08	0.98	255
84	F in ElementCount of Sequence < 10.5		FALSE	1.84	35.66	9267
85	ToSeq of Sequence does not contain 'E'		FALSE	5.29	0.7	183
86	The percent of N in Sequence < 0.483		FALSE	3.57	1.87	486
87	WordCounts of Keywords contains ("nucleotide", 1.0)		TRUE	1.04	10.04	2609
88	Gene ontology (GO) contains "metal"		TRUE	1.04	12.37	3216
89	The percent of T in Sequence ‚â• 7.665		FALSE	1.76	10.29	2674
90	Protein names contains "retrotransposon"		FALSE	13.69	0.05	12
91	SlidingSubsets of Protein families contains ("family", "subfamily")		TRUE	1.04	6.53	1696
92	Protein names contains "hdag"		FALSE	12.51	0.13	35
93	NormalizedNgrams of Features contains ("1", "transmembran", "1")		FALSE	2.72	2.07	537
94	protein in WordFrequencies of Keywords ‚â• 0.137		TRUE	1.02	28.85	7498
95	SlidingSubsets of Keywords contains ("host", "rna")		TRUE	1.06	2.49	648
96	Protein names contains "coupled receptor homolog"		FALSE	16.43	0.04	10
97	Features contains "site"		TRUE	1.03	21.97	5711
98	Protein names contains "(protease)"		FALSE	11.61	0.08	22
99	SlidingSubsets of Features contains ("natural", "region")		TRUE	1.03	28.25	7343
100	P in ElementCount of Sequence < 14.5		FALSE	1.87	32.95	8564
