## Supplementary material for "Detecting Anomalous Proteins Using Deep Representations": Table S2

### Sheet: SUM
Table S1.Top 100 anomaly detection prion-like proteins
Entry	score	Cluster name	Length	Common taxon	Note
Q54VH6	120.9	Putative uncharacterized protein DDB_G0280331	48	Dictyostelium discoideum (Slime mold)	Product of a dubious gene prediction.
Q54QL5	100.9	Putative uncharacterized protein DDB_G0283779	62	Dictyostelium discoideum (Slime mold)
P21561	55.9	Uncharacterized 50.6 kDa protein in the 5'region of gyrA and gyrB	437	Haloferax lucentense (strain DSM 14919 / JCM 9276 / NCIMB 13854 / Aa 2.2) (Haloferax alicantei)
P24499	46.9	ATP synthase subunit a	229	Trypanosoma	Odd one out - transmembrane, has structure (but still - mostly alpha helixes)
P35649	44.6	Uncharacterized 66.3 kDa protein in hag2 5'region	578	Eikenella corrodens	AF2 completely fails to predict structure. Putative existence
Q06666	42.4	Octapeptide-repeat protein T2	185	Mus musculus (Mouse)
P0C7K5	41.6	Poly-His-poly-Gly peptide 1	24	Atheris	Venom
Q8MP30	39.9	Uncharacterized histidine-rich protein DDB_G0274557	233	Dictyostelium discoideum (Slime mold)
P0DOZ3	39.3	Conotoxin reg6(gamma)	26	Conus regius (Crown cone)
P07790	35.9	Spore coat protein C	66	Bacillus
P33485	32.9	Probable nuclear antigen	1733	Suid alphaherpesvirus 1
Q60322	31.6	Uncharacterized IS-like element protein MJ0016/MJ1621.1	58	Methanocaldococcus jannaschii
Q54KT2	31	Putative uncharacterized protein DDB_G0287191	72	Dictyostelium discoideum (Slime mold)
Q54UQ1	30.7	Putative uncharacterized transmembrane protein DDB_G0280899	67	Dictyostelium discoideum (Slime mold)
P36058	30.4	Putative uncharacterized protein YKL153W	169	Saccharomyces cerevisiae (Baker's yeast)
Q6MWV1	30.3	PE-PGRS family protein PE_PGRS60	104	Mycobacterium tuberculosis	Tuberculosis! - Binds fibronectin. May contribute to pathogenicity.
P62945	30.3	60S ribosomal protein L41	25	Eukaryota	There are multiple pseudogenes of this gene dispersed through the genome. Weeeeird.
P78569	30.1	60S ribosomal protein L41	25	Agaricus bisporus (White button mushroom)
P0DL07	30	Poly-His-poly-Gly peptide 1	18	Bothrops	Venom
P93295	29.2	Uncharacterized mitochondrial protein AtMg00310	154	Arabidopsis thaliana (Mouse-ear cress)
A0A023PXQ4	28.6	Putative uncharacterized membrane protein YMR173W-A	394	Saccharomyces cerevisiae (strain ATCC 204508 / S288c) (Baker's yeast)
Q54ML2	28.6	Putative uncharacterized protein DDB_G0285945	41	Dictyostelium discoideum (Slime mold)
Q54UL0	28.3	HssA/B-like protein 48	97	Dictyostelium discoideum (Slime mold)
Q9H7T3	28.3	Uncharacterized protein C10orf95	257	Hominidae (great apes)
P0CG10	27.4	Decreased expression in renal and prostate cancer protein	540	Laurasiatheria
Q35811	27.2	Putative uncharacterized protein Q0092, mitochondrial	46	Saccharomyces cerevisiae (strain ATCC 204508 / S288c) (Baker's yeast)
Q8K0G7	27.1	Proline, histidine and glycine-rich protein 1	91	Mus
P0DTB3	26.9	ORF2p protein	65	Poliovirus type 1 (strain Mahoney)
Q5UQ13	26.9	Collagen-like protein 2	1595	Mimivirus
P16818	26.8	Uncharacterized protein UL61	431	Human cytomegalovirus (strain AD169) (HHV-5) (Human herpesvirus 5)
P04540	26.7	NADH-ubiquinone oxidoreductase chain 5	590	Trypanosoma brucei brucei
Q8U232	26.7	50S ribosomal protein L41e	37	Thermococcales
P82166	26.5	Cuticle protein 19.8	200	Locusta migratoria (Migratory locust)
Q9ZWX5	26.3	Protein ninE	64	Escherichia phage 933W (Bacteriophage 933W)
P58522	26.3	Nephritogenoside	21	Rattus norvegicus (Rat)
P17437	26.1	Skin secretory protein xP2	439	Xenopus laevis (African clawed frog)
Q08695	26	Axoneme-associated protein mst101(1)	344	Drosophila hydei (Fruit fly)
Q6IM94	25.8	Small polypeptide DEVIL 7	53	Camelineae
C9JFL3	25.7	Proline, histidine and glycine-rich protein 1	82	Simiiformes
O55724	25.6	Uncharacterized protein 106L	57	Iridoviridae
C0H3Y2	25.6	Small spore coat assembly protein A	28	Bacillus
O13515	25.4	Putative uncharacterized protein YAL034C-B	117	Saccharomyces cerevisiae (Baker's yeast)
P31843	25.2	RNA-directed DNA polymerase homolog	142	Oenothera berteroana (Bertero's evening primrose)
P13730	25.2	Salivary glue protein Sgs-3	333	Drosophila erecta (Fruit fly)
Q8D079	25	his operon leader peptide	15	Yersiniaceae
Q8ST80	25	Uncharacterized protein ECU01_0010/ECU01_1600/ECU04_0010	158	Encephalitozoon cuniculi (strain GB-M1) (Microsporidian parasite)
Q75AH3	24.8	60S ribosomal protein L41	25	saccharomyceta
P06454	24.7	Prothymosin alpha	111	Eutheria
L8EBJ6	24.7	Probable small spore coat assembly protein B	28	Bacillus
C0HKX8	24.7	Apidaecin Cd 1+	20	Pimpla disparis (Parasitic wasp) (Coccygomimus disparis)
P11341	24.5	Uncharacterized protein ORF9	28	Spiroplasma virus 4 (SpV4)
B3EWH2	24.5	Azemiopsin	21	Azemiops feae (Fea's viper)
O00059	24.4	Planta-induced rust protein 11	24	Uromyces fabae (Rust fungus)
P80232	24.4	Cuticle protein 70, isoforms A and B	88	Locusta migratoria (Migratory locust)
P84957	24.4	Hyposin-H5	14	Pithecopus azureus (Orange-legged monkey tree frog) (Phyllomedusa azurea)
Q91G54	24.1	Uncharacterized protein 044R	65	Iridoviridae
P9WLJ6	24.1	Uncharacterized protein MT2148	76	Mycobacterium tuberculosis complex
P22577	24	Uncharacterized 9.5 kDa protein in DHFR 3'region	103	Saimiriine herpesvirus 2 (strain 488) (SaHV-2) (Herpesvirus saimiri)
Q9C8A4	23.9	Arabinogalactan protein 21	58	Camelineae
P24509	23.8	Uncharacterized 11.6 kDa protein in scrR 3'region	99	Vibrio
A0A0J9YXM7	23.6	T cell receptor beta joining 1-5	16	Homo sapiens (Human)
Q9ZQF9	23.6	E3 ubiquitin-protein ligase MBR1	704	Arabidopsis
Q8JN69	23.6	Late L2 mu core protein	84	Snake adenovirus serotype 1 (SnAdV-1)
Q5DUY0	23.6	NADH-ubiquinone oxidoreductase chain 5	1849	Nyctotherus ovalis
Q9G051	23.4	DNA binding protein VP8	38	Bdellovibrio phage phiMH2K (Bacteriophage phiMH2K)
Q9LXB8	23.3	Protein PELPK1	370	Arabidopsis
P09975	23.3	Protein Ycf2	2136	Marchantia	Probable ATPase of unknown function. Its presence in a non-photosynthetic plant (Epifagus virginiana) and experiments in tobacco indicate that it has an essential function which is probably not related to photosynthesis.
Q9HMV9	23	UPF0148 protein VNG_2366C	182	Halobacterium
O31888	22.8	SPbeta prophage-derived membrane protein YosA	39
P34451	22.7	Uncharacterized protein F54F2.6	71	Caenorhabditis elegans
P45588	22.7	Cuticle protein 76	139	Locusta migratoria (Migratory locust)
P86942	22.6	Conotoxin pc16a	11	Conus pictus (Cone snail)
P0C5C7	22.6	Glycine-rich cell wall structural protein 2	185	Oryza
O49500	22.5	E3 ubiquitin-protein ligase MBR2	666	Camelineae
Q9GZW5	22.5	Putative SCAN domain-containing protein SCAND2P	306	Hominidae (great apes)
P26800	22.4	Uncharacterized 11.4 kDa protein	99	Streptomyces fradiae (Streptomyces roseoflavus)
P11734	22.4	Cuticle protein 8	148	Locusta migratoria (Migratory locust)
P84666	22.3	Pyrokinin-5	17	Aptera fusca (Cape Mountain cockroach) (Giant Table Mountain cockroach)
P35314	22.2	Protamine-2	102	Hominoidea (apes)
P54025	22.1	50S ribosomal protein L41e	38	Methanocaldococcus jannaschii (strain ATCC 43067 / DSM 2661 / JAL-1 / JCM 10045 / NBRC 100440) (Methanococcus jannaschii)
Q9DGS3	22.1	Uncharacterized gene 2 protein	198	Alphaherpesvirinae
Q9CKG3	22.1	Uncharacterized protein PM1655	130	Pasteurella multocida (strain Pm70)
Q9DH90	22	Uncharacterized gene 81 protein	162	Gallid alphaherpesvirus 2
P80711	21.9	Clavanin-B	23	Styela clava (Sea squirt)
P14570	21.9	ATP synthase protein 8	52	Locusta migratoria (Migratory locust)
O04132	21.9	Protein SRC1	102	Glycine subgen. Soja
C1P613	21.8	Uncharacterized protein YqeL	26	Enterobacteriaceae
Q8LCL8	21.8	Cysteine-rich and transmembrane domain-containing protein B	101	Arabidopsis thaliana (Mouse-ear cress)
Q96LM9	21.8	Uncharacterized protein C20orf173	149	Hominidae (great apes)
P83718	21.7	2.4 kDa venom peptide	22	Heterometrus spinifer (Asia giant forest scorpion) (Malaysian black scorpion)
P12027	21.6	Polysialoglycoprotein	542	Salmoninae (trouts, salmons & chars)
P41755	21.6	NAD-specific glutamate dehydrogenase	1063	Achlya klebsiana
Q9ZZX9	21.5	Putative uncharacterized protein Q0010, mitochondrial	128	Saccharomyces cerevisiae (strain ATCC 204508 / S288c) (Baker's yeast)
Q9ZZW1	21.4	Putative uncharacterized protein Q0182, mitochondrial	134	Saccharomyces cerevisiae (strain ATCC 204508 / S288c) (Baker's yeast)
Q8X367	21.2	Putative uncharacterized protein YahH	106	Escherichia
Q9QJ10	21.2	Protein B9	106	Human herpesvirus 6B (HHV-6 variant B) (Human B lymphotropic virus)
P08814	21.2	Parathymosin	102	Eutheria
P27342	21.2	Holdfast attachment protein A	147	Caulobacter
A6T4P0	21.1	Secretion monitor	165	Enterobacteriaceae
P22576	21.1	Saimiri transformation-associated protein	102	Saimiriine herpesvirus 2 (SaHV-2) (Herpesvirus saimiri)

### Sheet: FASTA
FASTA seq of 100 top predicted prion-like proteins
>sp|Q54VH6|Y6520_DICDI Putative uncharacterized protein DDB_G0280331 OS=Dictyostelium discoideum OX=44689 GN=DDB_G0280331 PE=5 SV=1
MLFCNNNNNNNNNNNNNNNNNNNNNNNNNNNNNNNNNNNSSNNNNFSR
>sp|Q54QL5|Y5670_DICDI Putative uncharacterized protein DDB_G0283779 OS=Dictyostelium discoideum OX=44689 GN=DDB_G0283779 PE=4 SV=1
MIIDIEIWIQLFFFNNYNNYNNNNNNNNNNNNNNNNNNNNNNNNNNNNNNNNNNNNNNKN
NN
>sp|P21561|YGY3_HALL2 Uncharacterized 50.6 kDa protein in the 5'region of gyrA and gyrB OS=Haloferax lucentense (strain DSM 14919 / JCM 9276 / NCIMB 13854 / Aa 2.2) OX=1230452 PE=4 SV=1
MDTPLRGRRAAGRGVRARARPRTRRRHRNDHPLLAGRRYLRDDRVRLQDARKPPARARVP
QLRGRDFALRRADRRVEHVPLRGRHPRVRRVPQRDQDGAPRRRHLLRRRVGGHRGRNRHA
GDRRAPGVDSRLRQQHQHPRGRHASDRVQDGAHPRRQRLREQPRHAGRPRRRQPPRRGRS
RGTHRRHLRQAPRPAVRGPDEDQAREFRGPRHRRERHPPTARDVLRGEPGHGDGHHLEGR
RGRPRPQGREAGRGAHPPQVRARIYLAAGEARGLPEPRPLGVRTVHRGGRLRGRVGQAGP
RPQVPGDFAPQGEDSERRETPPRPHSRKRRDTGAHHRHWRRRRRRVRHREGALPAAHPDD
RRRRRRRAHPDAAAYASVPAHAPAHRGRLRVRGSTAAVPRPLPRQHLRRDGRGRAGPHHR
GGMQRQPHAGPAVQGTR
>sp|P24499|ATP6_TRYBB ATP synthase subunit a OS=Trypanosoma brucei brucei OX=5702 GN=ATP6 PE=2 SV=1
MFLFFFCDLFWLRLLLCMYYCVSRLCFIVYFNCLMLIFDFLLFCLFDLYLFVGLCLFLLL
WFMLFNLYSLILYYCITYLNLYLLFCIVFLLYIAFLFLFCFLCDFFLFNNLLVGDSFMDV
FFIRFLLCFLECFSLLCRCLSTFLRLFCNLLSSHFLLLMFFDFFYFIFVFFFYGVFCYFI
LFIFVFCFCLLFYVFLYLLDLFAAILQLFIFCNMILQLIMDFLLFLLFV
>sp|P35649|YHA2_EIKCO Uncharacterized 66.3 kDa protein in hag2 5'region OS=Eikenella corrodens OX=539 PE=4 SV=1
MSRSFCVFLELHGVGSATLGSGTQVGGITEHLSQRHFSTYFLTAGTVVVHTQYETTATVQ
VAHYIAHVVFRSFYFHSHNRLQQYRRGFTHTVFECHRSGQFKRNLRRVHIVVRTESQADA
NIYHRITGYDTILQSVADTFMHRRDEFARNHTTFNFIDKFIACTTRLHRFHFDHNVTILT
FTARLFNVFSFGFHFFVDGFAVGHLRYTHISVHTELTLHAVHDNFQVQLAHTGNNGLARF
FISAHTERRVFFSQTVQSDTHFLLVGLSFRLNGNVDYRLGEFHAFKDNRGIFCTQSFTVV
TSFKPIAAAMSPARTSSISVRSAAVIYTKRADTLTSAFNRVQNSVARFRHARVNTDKGQL
TNVFIIQHLESQSGEFLVITGLAAVGFFSIRVNTLNWRNVGRSRQQFNHGIQHTLNTFVF
KCRTAQHRLDFTGKRTLTQRASDFFFRQLFTTQVLVHQLFAGFGGGFDHILTPLFGSRNQ
ISRDIVIFESYAFIGFIPNNGFHLQQVHYAFEFTLGTNRNHDWHGIGAQTGFHLLNYAEE
VGTLTVHFVYKCQARNLVFIGLAPHSFRQRQNTTYCTV
>sp|Q06666|T2_MOUSE Octapeptide-repeat protein T2 OS=Mus musculus OX=10090 GN=Srst PE=2 SV=1
MQRGREREAESQRVRESERQRGREAERQRERQRGREAERQRGRERGREAEREAERQRGRE
RQRGRGEAERQRGRERGREVERHRRGREAERQRGREREAERQRGREAEREAERQRERQRE
RQRGREAERQRGREAERQRGREAEKQRGERQRGREVEAEAEGRGRGMRQEAEATEQGQGQ
RQRQR
>sp|P0C7K5|SVMI1_ATHCH Poly-His-poly-Gly peptide 1 OS=Atheris chlorechis OX=110216 PE=1 SV=1
EDDHHHHHHHHHGVGGGGGGGGGG
>sp|Q8MP30|Y7791_DICDI Uncharacterized histidine-rich protein DDB_G0274557 OS=Dictyostelium discoideum OX=44689 GN=DDB_G0274557 PE=3 SV=1
MEIKYFLVLLVGFLLVLPSIVNPYRKGVTITNQQPKINIYQLDVNNPHNPNNNPHNPHNP
NNNPHHPHHLHHHHHHHHHHHHHHHHHHHHHHHHHHPHHPHHHPHHHHHPHHHHHHHHHH
HHHHHHHHHHHHHHHHHHHHHHHHHHHHHHHHHHPHHHPHPHPHPHPHPHLHPNPHPHPH
PHPHPHPHPHHHPNPNPHPHPHPHPHHHHHHQEASECLSYQGNRNRLFIKRDY
>sp|P0DOZ3|C6G_CONRE Conotoxin reg6(gamma) OS=Conus regius OX=101314 PE=1 SV=1
RVLEPGXEDPDVGEPAGEYEHHLLEX
>sp|P07790|COTC_BACSU Spore coat protein C OS=Bacillus subtilis (strain 168) OX=224308 GN=cotC PE=1 SV=1
MGYYKKYKEEYYTVKKTYYKKYYEYDKKDYDCDYDKKYDDYDKKYYDHDKKDYDYVVEYK
KHKKHY
>sp|P33485|VNUA_SUHVK Probable nuclear antigen OS=Suid herpesvirus 1 (strain Kaplan) OX=33703 PE=4 SV=1
MNLFRPLSHRLSLPSTTTTRDHHHQQHHHHPPPPPSRTHFTTITTSGRWLQRQFPVLTTT
VFFSLFLSFPPHPPRPPQDHHRPTPARDHRDPRDHLPPTRTRRDHQHRPPPTTTTTTIKD
PQHPQDPLLLPTKTLQEEDPHLLRPTRDPPSAKTHHHQDPPGGGPPSTSSHHHHQDPPGG
GPPSPPPRPSTSSSSSHQGPPSTRPPPPQRPPPRWPPPSPQKISETRAGSENTAQTLFSH
SENKLFSHPMGEGGEGDRGTAGGGEGDRDDPPPPSPPPRPPPPLPPPPPPPPPPQPPPAG
GSARRRRRGGGPPGRGGRRRGGKRRRAEGTEAAAADAEEEEDGDGDEDEDEDRAEGEGRE
DGGEGPRGAGGGAGESESESGRAEGAPRSAEQQVGVAGVLGLLVVRDGLHLDGPERAAGP
AVAAADADDLHRVPVLAGAGPGARGPRGPVGLHGAPGGGADAGLEGGKVPEHGRRGARGG
DGARGQHQRGGLGVGLQQRRGAEGAQLGRQALGAAELGEAPAAAGDEDGPQRGAEPPAVG
RAVPEGGARVKVRVPEPERGALAGHVLAAVHGGEHALAVGARRQRDRGPGPGAGAHRVAH
VVLAAEAQRLGPGVQAGEGGLHAGEAGRAHDGARVQHGRAELAAPGPAHGALGGRVQADA
DVDVVVPHGRAVRGPVLDGVQHDEPAPRRAEPRAEVLHGAGEAEVPRREQQHPLGVEAAD
VGAPGPVPGPGVRVRRAEAVGEGGEQRREAAAARVPGRARGALGGLGAELLVGQRVVEHH
HAHVLGVGYLPHPGGAAAERGAAARGDVRQGGRVEGERRAPEFGEDLLVHEGAGHLGRAV
GGEGRLGGPRRVGLAGRDAAEAAVGRGVLGHGPERAPEPVVLGGGGGGGQQRGSGVRSGP
ESEGAALAPGPPVLFVVAVAVAVPAEGRAGEPLVLLAVPGAAGPGRAALLLAPLGRWVRA
GGGGAGVAGGAGEAGLGAGAGLGAGAGLGAGGAGGPGAGEAGGGARRRRRRRWDDEAGLL
GPERGQAGRGLRGPGPRGGLGEPGRGHVGRGEEGRGVGPGGLAGAGPVHAVAHQRRHGAG
DEGDRVRGLPPLGRAGPGDRVAEREQRGRHLLEAGGPEGGRGAGGRGQPERAGQQALEDA
AAGQDAGVRQLAGHAAGLRGGEGGADAGAEGLDGRLPGAGVRGAARVGHVGVGPAEALQD
EGLLGAIVAAAHGHGAHRVRQGPERVLGGHGVPDVRQRRGHAAGDEGAVAVGRVDPALAE
LVEALVGGLHPRVLQPGHGLAGGPAVDEAHEGLVLLPRVPHLRDEDGHGPGRGAVAGRGL
ADVVLVPEPLAGVPGAAVADAAVGRRVGAGPGLPERGEQRPVGRRGPVGHEREVVVGGAA
LPARGPGGLRGRGRGGRGGGGGGGGRGPRGRGGRRRRRWRPGAGEWGAGPDSFVFFSLGG
GRGRGGRGGRGGRGRGGGRAPRGGGGGPGGGGRAGRGEVRVAAAAAGAAEAAAAAEGALS
GAAPAGLSLRGRPAVPGEAESVLVLLGAAGDGLDGDGGGGVGVGVGVGGDGAPGAKRPRI
EPPRGGGLVEQGLAVLVMVTTAVPSGGGGAAAAGRRDRPGGGGGWGSGPPPCRRCGHRCW
LCWWRRGPRPRRRPGLTDRVPPRGGPSPRGCRGAGRAGGGGRGGCGGGRAPGAAGGPGLC
RCECCRGRRPGPGAGPGPGPEDEVTVLGALMESPTGGPGGRGPGLVLLLVFVV
>sp|Q60322|Y016_METJA Uncharacterized IS-like element protein MJ0016/MJ1621.1 OS=Methanocaldococcus jannaschii (strain ATCC 43067 / DSM 2661 / JAL-1 / JCM 10045 / NBRC 100440) OX=243232 GN=MJ1621.1 PE=4 SV=1
MLFIDAMPIKTKELVRKTRHERIGISKLIKKTVVLVTIHRKNVGILDIKQLSLPMGSI
>sp|Q54KT2|Y8896_DICDI Putative uncharacterized protein DDB_G0287191 OS=Dictyostelium discoideum OX=44689 GN=DDB_G0287191 PE=4 SV=1
MKQRLNYHHHNYHHSYPHHHHHHNYHYHSYPHHHHHHSHHHHHHHLPSSPPSPPSPPSPP
SPPSPPSSLSSP
>sp|Q54UQ1|Y5240_DICDI Putative uncharacterized transmembrane protein DDB_G0280899 OS=Dictyostelium discoideum OX=44689 GN=DDB_G0280899 PE=4 SV=1
MGAMEGQLWIVFMWVSGVVCGICVLMSENDNIFNNNNNNIIIIIIIIMMIKIMKIIIINN
MIIINND
>sp|P36058|YKP3_YEAST Putative uncharacterized protein YKL153W OS=Saccharomyces cerevisiae (strain ATCC 204508 / S288c) OX=559292 GN=YKL153W PE=5 SV=1
MEGKRNHQIIHSSDLFLTLVGNSSGTSSGSFWVQVVRWLRWLQVFVQFEDQWNTSWDVQL
SNVSIRDTFQVLNQTSQGVTVSGDHDGLTTQQVLGNDILPVWQQSVNDQSQRFSFWQDIW
VNVLVSFITLLREWRRSVDWGRWNIEGSSVGVEFFFTELLQSFSLVLTL
>sp|Q6MWV1|PG60_MYCTU PE-PGRS family protein PE_PGRS60 OS=Mycobacterium tuberculosis (strain ATCC 25618 / H37Rv) OX=83332 GN=PE_PGRS60 PE=3 SV=1
MSYVIAAPEALVAAATDLATLGSTIGAANAAAAGSTTALLTAGADEVSAAIAAYSECTAR
PIRHSVRGRRRSMSGSCRPWPQVGAPMRPPRPPASRRCRARSIC
>sp|P62945|RL41_HUMAN 60S ribosomal protein L41 OS=Homo sapiens OX=9606 GN=RPL41 PE=1 SV=1
MRAKWRKKRMRRLKRKRRKMRQRSK
>sp|P78569|RL41_AGABI 60S ribosomal protein L41 OS=Agaricus bisporus OX=5341 GN=rpl41 PE=3 SV=1
MREKWKKKRSRRLRRKRRKMRARSK
>sp|P0DL07|SVMI_BOTCO Poly-His-poly-Gly peptide 1 OS=Bothrops cotiara OX=8727 PE=1 SV=1
HHDHHAAVGGGGGGGGGA
>sp|P93295|M310_ARATH Uncharacterized mitochondrial protein AtMg00310 OS=Arabidopsis thaliana OX=3702 GN=At2g07737 PE=4 SV=1
MALPVYAMSCFRLSKLLCKKLTSAMTEFWWSSCENKRKISWVAWQKLCKSKEDDGGLGFR
DLGWFNQALLAKQSFRIIHQPHTLLSRLLRSRYFPHSSMMECSVGTRPSYAWRSIIHGRE
LLSRGLLRTIGDGIHTKVWLDRWIMDETPLPPLN
>sp|A0A023PXQ4|YM173_YEAST Putative uncharacterized membrane protein YMR173W-A OS=Saccharomyces cerevisiae (strain ATCC 204508 / S288c) OX=559292 GN=YMR173W-A PE=5 SV=1
MTTTPTTTTHMVLITTIHMVLTTMIHMALTTMIHMAPTTMIHMALTTMIPTVLPTRRRAL
MVLTMTIRTAPATTMTLTVPTTMTLTVPTTMTLTVPTMTTLTVRQTRIRALTVPTMTILM
ALTMMIHMVLPTRRRVLMVPATTIRMVLTTMIHMVLTTMIHMALTTMIPTVLPTRRRALM
VLTMTIRTAPATTMTLTVPTMTTLTVRQTRIRALTVLLATMILTDLPITTTLTVLPTRRR
VLMVPTMTILMALTMMIHMVLPTRRRVLMVPATTIRMVLTTMIPTVLLTKRRVLMVPTTM
IHTAPATTMTLTVPTMTTLTVPLIETRTPMGLPTTVHPTMMTLMVHLIEAVVINTVVTTI
TKFLDVFDKKNILLCLDLSMKILCMSCGYVSAGK
>sp|Q54ML2|Y5855_DICDI Putative uncharacterized protein DDB_G0285945 OS=Dictyostelium discoideum OX=44689 GN=DDB_G0285945 PE=4 SV=2
MIMITIKLGRDYTQDLINKCGRGGVGGGGLNGIFLSYEGVV
>sp|Q54UL0|HSL48_DICDI HssA/B-like protein 48 OS=Dictyostelium discoideum OX=44689 GN=hssl48 PE=3 SV=1
MTLFASISSISNPSTSSKSSIVSFGSGTSMGSNSIACGGCGGGSGGILGSGLGFGLGLGL
NLSGGFRSRGACRGNNGGSGYPGNGGMGGGNGSCCGI
>sp|Q9H7T3|CJ095_HUMAN Uncharacterized protein C10orf95 OS=Homo sapiens OX=9606 GN=C10orf95 PE=1 SV=1
MERSNAATKCGEEPRSGSRRLPKAEGDKSGSAGAPSKNSSRLGGRPCMCTAGRRPNRASG
RRRRSCSPAPTWPPLCCYPQSRPTASAAGPGACMRASGRPHGNTTASTAPPRHPRPRRPG
GPALRPTPRPCAGPAPPPASRDCRCRRPRRWPRAGRRGRRAGACKPSCAGAAWSARGAPL
CSYRTSCAGSCGARTAPTPAPTCASPSAAASSCCRRRRACSSPTTAWSGACGAGPTAATA
AQPGKPRSAAAPGRARA
>sp|P0CG10|DERPC_BOVIN Decreased expression in renal and prostate cancer protein OS=Bos taurus OX=9913 GN=DERPC PE=2 SV=1
MKEPRIFPRERPTPWTRAPLPPRGRLDGSLGPQGGPVLNTGHPLGMNSDPFLMASSSLGG
NLAPFPRNPSPFPTSSGSLASNPAPFPAGARDPGLASFPRGMNPTSTGAVSFPRPGGLLG
PSPGSTLNPRAGALPGPGPLSNPRLGSLPGPGPVSNPRPSGLLGTGPDPRSGGPMGPGSG
PSLRAGVLLTPGNGPPNPRPVGLGPGPSPNLRSGFVGTNPAPRSSMFPGPGLGPNPRSSG
LGPGLGPNPRAGGLGPGPNLDARAGGLLGTGSGLNLRMAGPQGLDLAPILRAAGLLGANS
ASFSQASGNMGTSPSSMARLPGPIGPNSGPGSRGIGLPGPNPSPLSRAPGPVGPNSAHFA
RPAGPMGVNANPFPRGTGSGGLNPAAFSQSSNTLASNPINFQRSAGLQGSSPAVFPRASG
PLGPNPANFPRATGLQGPSPATFPRSIGPLGPGQVTFPRPAPRPLGSSPAGPVGINPAPF
ARPTGTLGVNPASFPRMNGPVSKTLVPFPRVGSLPGTNPAAFPRPGGPMAAMYPNGMLPP
>sp|Q35811|Q0092_YEAST Putative uncharacterized protein Q0092, mitochondrial OS=Saccharomyces cerevisiae (strain ATCC 204508 / S288c) OX=559292 GN=Q0092 PE=5 SV=1
MFMMNNNMFIMFMIMYNVMRVNITRCSRVMFTTFYMITNKYIYIFM
>sp|Q8K0G7|PHGR1_MOUSE Proline, histidine and glycine-rich protein 1 OS=Mus musculus OX=10090 GN=Phgr1 PE=4 SV=1
MHPGGKGHCGPPPGHGPGHCHEGHHPPGPGGPHPGHGPGHCPGGHHPPGHGGPSHGHGPG
HCPGGHHPPGHGGPSHGHGPGHCGPHPGPHH
>sp|P0DTB3|ORF2P_POL1M ORF2p protein OS=Poliovirus type 1 (strain Mahoney) OX=12081 PE=3 SV=1
MVTITDCYHKANWIGHPVKVRLIIYLFAGSAPLSVFTLSTISTVISIRQLYHNGCSGFIT
ESGRT
>sp|Q5UQ13|COLL2_MIMIV Collagen-like protein 2 OS=Acanthamoeba polyphaga mimivirus OX=212035 GN=MIMI_R196 PE=4 SV=1
MTYIYNIYMSYSRGNLDRYIDQRLNRFYDQLISQRYAYSIPGIPGIKGDKGLTGSRIFLR
NGIPQNELGTNGDLYINLLTDDLYFKNDSFWSLVGNLRGEKGEKGQLGIMGYKGEKGEIG
SQGIKGMKGSDGLNGSTILFGQGLPRPYEGENGDVYIDKNTGIMYKKINGIWIPQVGLKG
SQGDQGYKGDQGSKGDKGQKGEFGSAGFKGDKGDMGQKGETGAKGDKGDKGEGSKGSKGD
VGNKGDKGNKGDKGIKGDKGSEGIKGDNGIKGDNGTKGDNGTKGDNGTKGDKGDIGDNGI
KGDKGDIGDNGIKGDKGNKGDNGDKGNKGDKGDIGDKGMKGDKGDIGDKGDIGDKGMKGD
KGDIGDKGMKGDNSTKGDKGDNGTKGDKGDNGIKGDKGDNGTKGDNGDNGTKGDKGDNGI
KGDKGDKGTKGDKGDKGTKGDNGDKGTKGDNGIKGYKGDIGDKGIKGESGANADKGDKGI
KGDKGDKGIKGDDGSKGDKGYNGEIGQKGDNGEKGDNGEKGDNGEKGDKGEKGDIGEKGD
NGEKGDIGEKGNKGSKGDKGEIGSSILFGQGIPSPDLGNDGDIYIDDNTGILYKKLNGIW
VPQTDIKGEKGDKGESGQSANKGDKGDKGNGGEIGNKGDKGSKGDIGDKGNKGDKGDGGI
KGNKGDKGSKGDKGSKGDKGDKGDEGIKGDKGNKGDKGDKGDIGSQGIKGESGSAVFKGD
KGTKGDKGNKGDKGNKGDKGTNGDKGNKGDKGSKGDKGTKGDKGIKGDKGDKGSKGNKGS
KGDKGDKGDSGDKGDKGDKGSKGYKGDKGDKGSKGYKGDKGDKGIKGNTGSKGDKGSKGD
KGEKGSKGNKGEKGEKGFKGEKGSKGEKGSKGNKGDKGDKGFKGDNGIKGNIGVKGDKGD
SGIKGENGLKGDVGDKGIKGDKGNEGDKGDKGNKGEKGNRGDEGDKGIKGNKGDKGIKGS
EGDKGIKGESGSKGDKGEKGNKGYKGDKGDKGNLGIKGDKGDKGIKGVKGTKGDKGTKGV
KGTKGDKGDKGTNGDKGDKGIKGTNGDKGNKGLEGDKGNIGGKGDKGDKGDKGDKGDKGD
KGVNGDKGSKGDKGDQGTKGETGLSIKGDKGDKGEFGLSIKGDKGVKGDQGYKGDKGDKG
IKGDKGDKGIKGDQGIKGNKGDKGDKGNLGDKGDKGIKGDKGIKGDKGIKGDKGIKGDKG
IKGDKGDKGIKGDKGDKGDKDDKGNKGDKGDKGDKGIKGDKGDKGDKGDQGDQGIKGESG
ASVFKGDKGDKGDKGDKGDKGDKGAKGDKGDKGDKGDQGIKGESGASVFKGDKGDTGSQG
DKGIKGESGVSLNYVMSYYNATPGNFSSPVPVGASIAYVSTVGGGGGGSYFRRLNVGIVG
GGGGGGGGALFRLPLSVMPGQSLSGVIGGPGLGAADSTTNATKGGDTIIYYGQYTFIAGG
GNPGINSAADTASFIKGGDGGTVTNPLLTTQPTPGTGSTSTGSAGGNGQMSFYCFSGAGG
GAGTSFTSSSGGNVGMFPGGNGVTTTYNNAGSGGGGASAFDKGGNGSIRFNPPSSGTKGS
GGGGSVQGGGGTIPNDGYPGGNGGPGFVSIDYYSS
>sp|P16818|UL61_HCMVA Uncharacterized protein UL61 OS=Human cytomegalovirus (strain AD169) OX=10360 GN=UL61 PE=4 SV=1
LWRGVLTTIEVSWRPTVDPERFRPHPTSPPHRPAHTPQPGGVRGADPGWAADGGRGVGDH
AQGQQAATVRAEFFWGAAGEGSVTGQANAQDKADREPAARPRDPRSRLAAGPSRGGRGAQ
PEPPRGSRRETRKPSRSTPLPELLTGPPAPNLPGPIAVEPGRRPSPPPSTRPTYRRRRPT
AATPSRKKKARRGPKASKAGREGELGGGSPVAHRGTSLGTGVRDPAPRGGRGRARTPGPV
HSAAGGPGSRRRSPGAARDPGPEPGEERGGGGKPPLGSPRATDGNRDPGAGVPARPGRRM
GGSSGGRGGTPGRGPERAAPGARPTAPDGAPGRWDGPADGPAPGLGRGGWGVGREAGGSG
RSVRTAARPEPCRGLRRGAAGTPGFIGFQMPRLGGRSGNFPPPRPMPGTGLALPRCGRPV
EKYRRMRTAHI
>sp|P04540|NU5M_TRYBB NADH-ubiquinone oxidoreductase chain 5 OS=Trypanosoma brucei brucei OX=5702 GN=ND5 PE=3 SV=1
MFLIFFLFFIMFGFISGSFMFGRNFLSFWLSLVMIIFIVLCMIFSFLMVSVCLYGYYYYD
FCLILMLDFCFIWLTYVCSGFYMFIMLLINMVFCFIVFYAFYYMYFDMLLGRFLIIFWIF
VVCMNLFILSYDFLTAYCGWELLGLFSFFLISYFWYRFFALKFGFKAFFIGKIGDVLLIF
AFSIIFLSNGFCMTTFYFLNFFCMDYYYIEFSICLLVGCAFTKSTQFGLHIWLPDAMEGP
IPVSALIHAATLVVCGIILLSFVYWCFDFWFSYFYNLIGWSTLILILMTLCVFYNFDVKR
YVAFSTICQISFSMFCCLCIDIYIGSLFFCYHMFYKATLFIVLGIWIHIFFGLQDLRCYF
FMYFCGCVLARLLLIFAILNSCSIWFLCGFYCKDMLLALLMLLSFYNIIEFLFISIIFIF
FTMIYNYFLLFFLMFVFKCFCLVDCLFLLFDYECCLVYCLISLYMCILSIFFIIDFVCIF
VFSSYCVFWSFFLNFYNFFDIAIFVVFLILSVGFLYYGCLFFYFFNIDCIMLFWRIFFVI
IILVVFMIFCCWYFVCMIIFMLLFVWNFVIYFRYNLKYCLFFCILWILYV
>sp|Q8U232|RL41_PYRFU 50S ribosomal protein L41e OS=Pyrococcus furiosus (strain ATCC 43587 / DSM 3638 / JCM 8422 / Vc1) OX=186497 GN=rpl41e PE=1 SV=3
MKRRPRKWKKKGRMRWKWIKKRIRRLKRQRKKERGLI
>sp|P82166|CU198_LOCMI Cuticle protein 19.8 OS=Locusta migratoria OX=7004 PE=1 SV=1
IYVPAPAPAVYAPYAARAYAAPAVVAAPAAPAVRAAAVPVAAAAPAAVAAAEYDPHPQYS
YGYSVNDALTGDSKSQQESRDGDVVQGSYSLVEPDGSVRTVDYTADPVNGFNAVVHKEPG
VHAPIAAPVPAPAVPAGHVRTTVAAPAVAAAPVVRAAIAAPAYATYAAAPIARTAVAAPA
IAAAPIARAAYAYPYAGAYF
>sp|Q9ZWX5|NINE_BP933 Protein ninE OS=Escherichia phage 933W OX=10730 GN=ninE PE=3 SV=1
MRRQQRSITDIICENCKYLPTKRGIQKFSFEQNTMMSVQGGLSSLSDSQLTCIFKYCTLQ
RACV
>sp|P58522|NEPH_RAT Nephritogenoside OS=Rattus norvegicus OX=10116 PE=1 SV=1
NPLFGIAGEDGPTGPSGIVGQ
>sp|P17437|XP2_XENLA Skin secretory protein xP2 OS=Xenopus laevis OX=8355 GN=p2 PE=2 SV=2
MNHKLFCVHFLLLILSVCYIQGQDAGGEPAPAEGVAPAPAEGGAPAPAPAEGEAPAPAEG
GAPAPAPAEGAEPAPADGGAPAPAPAEGGAPAPAPAEGGAPAPAPAEGGAPAPAEGGAPA
PAPAEGEAPAPAPAEGEAPAPAPAEGEAPAPAEGEAPAPAPAEVEAPAPAPAEGEAPAPA
PAEGEAPAPAPAEGEAPAPAPAEGEAPAPAPAPAEGEAPAPAPAEGEAPAPAPAEGEAPA
PAPAEGEAPAPAPAEGEAPAPAPAEGEAPAPAPAEGEAPAPAPAEGEAPAPAEGEAPAPA
PAEGEAPAPAPAEGGAPSPAEGGAPAAAPAEGGAPAPAPAPVEVGPKTEDCKGDPFKRTD
CGYPGITEGQCKAKGCCFDSSIVGVKWCFFPRTARAQCLFSPGDREDCGYSSITPMECMK
RGCCFDASITGVKWCFHQK
>sp|Q08695|MST1_DROHY Axoneme-associated protein mst101(1) OS=Drosophila hydei OX=7224 GN=mst101(1) PE=1 SV=1
MSFLSRFVCAVPRQAIFRTFSTLTGSSGCKYLPESTFNTIQKVSFCKKSAKGKDGDLKKK
CAEAAKKEKEAAEKKKCAEAAKKEKEAAEKKKCAEAAKKEKEAAEKKKCAEAAKKEKEAA
EKKKCAEAAKKEKEAAEKKKCAEAAKKEKEAAEKKKCAEAAKKEKEAAEKKKCAEAAQKK
KCAELAKKEQEAAEKKKCAEAAKKEKEAAEKKKCEERAKKEKEAAEKKKCEERAKKEKEA
AEKKKCAEAAKKEKEAAEKKKCAEAAQKKKCAELAKKAKEAAEKKKCAKKAGEKGSKQSG
SDKGKKNGKKNDMKNKCAMLAKKAKEEALKKKCAAAQKKCEPKK
>sp|Q6IM94|DVL7_ARATH Small polypeptide DEVIL 7 OS=Arabidopsis thaliana OX=3702 GN=DVL7 PE=3 SV=1
MREKYTKEEAVKNWEKKKNKPSSPKGVGEFLKKKKGRFYIIGKCITMLLCSHK
>sp|C9JFL3|PHGR1_HUMAN Proline, histidine and glycine-rich protein 1 OS=Homo sapiens OX=9606 GN=PHGR1 PE=4 SV=1
MDPGPKGHCHCGGHGHPPGHCGPPPGHGPGPCGPPPHHGPGPCGPPPGHGPGPCGPPPHH
GPGPCGPPPGHGPGHPPPGPHH
>sp|O55724|106L_IIV6 Uncharacterized protein 106L OS=Invertebrate iridescent virus 6 OX=176652 GN=IIV6-106L PE=4 SV=1
MPICVLRKSPKRRSPSPKRRRSPKRRSPRRSPRRSPRRSPPRRRSPRRSTRRSPRRR
>sp|C0H3Y2|SSCA_BACSU Small spore coat assembly protein A OS=Bacillus subtilis (strain 168) OX=224308 GN=sscA PE=2 SV=1
MSGGYSNGFALLVVLFILLIIVGAAYIY
>sp|O13515|YA034_YEAST Putative uncharacterized protein YAL034C-B OS=Saccharomyces cerevisiae (strain ATCC 204508 / S288c) OX=559292 GN=YAL034C-B PE=5 SV=1
MAAVHLYIISFTALMISSTSEMGGYPKCSVNIEVDLIVGADMVVLIVLTQFQRVITQLPN
KCQLIFNASYLPFLFTRTIKISKVERQQGERSKMAMKSKIELKLIHKGSHFYIQLPI
>sp|P31843|RRPO_OENBE RNA-directed DNA polymerase homolog OS=Oenothera berteroana OX=3950 PE=4 SV=1
MLELSLRMCIDYRALTKVTIKNKYPIPRVDDLFDRLAQATWFTKLDLRSGYWQVRIAKGD
EPKTTCVTRYGSFEFRVMPFGLTNALATFCNLMNNVLYEYLDHFVVVYLDDLVVYTIYSN
SLHEHIKHLRVVRESKEIFESD
>sp|P13730|SGS3_DROER Salivary glue protein Sgs-3 OS=Drosophila erecta OX=7220 GN=Sgs3 PE=2 SV=3
MKLTIATALVGILLIACAHVANGSDCGCPKRTTPKPCTTARPTCAPVTTTTCRPPTTTRC
PPPTTTRCPPPTRPAECTATTKRPTARPTTKRATTRRTTVRATTKRATTRRTTKRATTRR
TTVRATTKRATTRRTTTKRAPTRRATTKRATTRRNPTRRTTTRRAPTKRATTKRATTRRN
PTKRKTTRRTTVRATKTTKRATTKRAPTKRATTKRAPTKRATTKRAPTKRATTKRAPTKR
ATTKRAPTKRATTKRAPTKRATTKRAPTKRATTKRATARPTSKPCGCKPCGPGGEPCQGC
AKRDALCQDLNNILRNLERKVRQCVCGEPQWLL
>sp|Q8D079|LPHI_YERPE his operon leader peptide OS=Yersinia pestis OX=632 GN=hisL PE=3 SV=1
MNRVQFNHHHHHHPD
>sp|Q8ST80|Y101_ENCCU Uncharacterized protein ECU01_0010/ECU01_1600/ECU04_0010 OS=Encephalitozoon cuniculi (strain GB-M1) OX=284813 GN=ECU04_0010 PE=4 SV=1
MPHTGSQHTLQATPKTAQHTGAQKAPEQAIALKKEQQLKNQEGATSHRKAHTEGCHTQKT
RMSADKAGLRHRQGSGEVRARTASTRVEGECSSDGVVMMFCMPARGEEEKASGEARGEDV
GSSRESRQGTAHKSTCMHTEAASLQKAGEIGKVEDAKT
>sp|Q75AH3|RL41_ASHGO 60S ribosomal protein L41 OS=Ashbya gossypii (strain ATCC 10895 / CBS 109.51 / FGSC 9923 / NRRL Y-1056) OX=284811 GN=RPL41 PE=3 SV=1
MRAKWRKKRVRRLKRKRRKVRARSK
>sp|P06454|PTMA_HUMAN Prothymosin alpha OS=Homo sapiens OX=9606 GN=PTMA PE=1 SV=2
MSDAAVDTSSEITTKDLKEKKEVVEEAENGRDAPANGNAENEENGEQEADNEVDEEEEEG
GEEEEEEEEGDGEEEDGDEDEEAESATGKRAAEDDEDDDVDTKKQKTDEDD
>sp|L8EBJ6|SSCB_BACSU Probable small spore coat assembly protein B OS=Bacillus subtilis (strain 168) OX=224308 GN=sscB PE=2 SV=1
MGEVFAGGFALLVVLFILLIIIGASWLY
>sp|C0HKX8|APD1_PIMDI Apidaecin Cd 1+ OS=Pimpla disparis OX=495387 PE=1 SV=1
GKPNRPRPAPIQPRPPHPRL
>sp|P11341|ORF9_SPV4 Uncharacterized protein ORF9 OS=Spiroplasma virus 4 OX=10855 GN=ORF9 PE=4 SV=1
MAYRGFKTSRVVKHRVRRRWFNHRRRYR
>sp|B3EWH2|AON_AZEFE Azemiopsin OS=Azemiops feae OX=8773 PE=1 SV=1
DNWWPKPPHQGPRPPRPRPKP
>sp|O00059|PIG11_UROFA Planta-induced rust protein 11 OS=Uromyces fabae OX=55588 GN=PIG11 PE=2 SV=1
MNPCSSNCSCGASCTCSGCSSHKK
>sp|P80232|CU70_LOCMI Cuticle protein 70, isoforms A and B OS=Locusta migratoria OX=7004 PE=1 SV=1
GYLGGYAAPAVAVAPAPALAVAHAPAVVVATSYARISQVTNSVPIAVAAPAVPKAAVPVA
APVVAAAPVIAAHAPLALGHGFGYGGYH
>sp|P84957|HPS5_PITAZ Hyposin-H5 OS=Pithecopus azureus OX=2034991 PE=1 SV=1
FRPALIVRTKGTRL
>sp|Q91G54|044R_IIV6 Uncharacterized protein 044R OS=Invertebrate iridescent virus 6 OX=176652 GN=IIV6-044R PE=4 SV=1
MYLYQKIKNCLLLTMYQKKNKSHMYDILQSYLYYQKPIPKNLYSHPKKNLYLNIHHYKNI
NKDLM
>sp|P9WLJ6|Y2087_MYCTO Uncharacterized protein MT2148 OS=Mycobacterium tuberculosis (strain CDC 1551 / Oshkosh) OX=83331 GN=MT2148 PE=4 SV=1
MLAGLRPSIGIVGDALDNALCETTTGPHRTECSHGSPFRSGPIRTLADLEDIASAWVEHT
CHTQQGVRIPGRLQPA
>sp|P22577|YDH3_SHV2C Uncharacterized 9.5 kDa protein in DHFR 3'region OS=Saimiriine herpesvirus 2 (strain 488) OX=10384 PE=4 SV=1
MIPSNKFVTNNPGSPGGPGGPGGPGGPGGPGGPGGPGGPGGPCGPGGPCGPGGPCGPGGP
GGPGGPRSPVSSIGYLRFGSLAIFFKTVCVALVSCFLCYSIFF
>sp|Q9C8A4|AGP21_ARATH Arabinogalactan protein 21 OS=Arabidopsis thaliana OX=3702 GN=AGP21 PE=1 SV=1
MEAMKMKMMVFIMVVAVAFSAATAATVEAPAPSPTSDAAMFVPALFASVVALASGFIF
>sp|P24509|YSCR_VIBAL Uncharacterized 11.6 kDa protein in scrR 3'region OS=Vibrio alginolyticus OX=663 PE=4 SV=1
MYHHQQKIRKHWHRTVLFFSVALLIAWNFAVILHQVDLTPEHHTHHHCQLFSGVQHGIAK
AQPTLSTPTFTRIQYHDVFQRLVNSEDIRGAARAPPYFA
>sp|A0A0J9YXM7|TJB15_HUMAN T cell receptor beta joining 1-5 OS=Homo sapiens OX=9606 GN=TRBJ1-5 PE=4 SV=2
SNQPQHFGDGTRLSIL
>sp|Q9ZQF9|MBR1_ARATH E3 ubiquitin-protein ligase MBR1 OS=Arabidopsis thaliana OX=3702 GN=MBR1 PE=1 SV=1
MNPMQGPRSIGGSSTEVNQVDGESIYCTETSLNTMLNPADTGFPNNSTPSGRPTYASSSS
HAAQDHTWWRFGESSSIPGPSDQVNSIGIKTSHQLPQDGTHHFVGYGSEGRQTGLNGMMV
DGGVHAGSHIRNVPSFLRGSSSNPMPQHVDMSMDMDSDNCNAQTSGVVIRHNSYGSSLGS
SVQAAGESSSGPASPFGGWGSSCKRKALEGSPSHYFSGETPNRIVQTENSASHASLSQYG
ASSSLSLATPSQSSPNVTNHFGRTEQMFGSGGGRAVAASAFHSTRNTDTLSRAGRRLNPR
QPQESVAFSVSHGGTSVRPTGSLQQNLPLNSPFVDPPDVRSSSITSGSNTGENQTNIVHL
PALTRNIHQYAWDASFSSRASNPSGIGMPAERLGPQWETPRSNQEQPLFAPATDMRQPVH
DLWNFARGSPGSSVDSLFVPRAGPSSAIHTPQPNPTWIPPQNAPPHNPSRTSELSPWSLF
PSIESPSASHGGPLPLLPAGPSVSSNEVTMPSSSNSRSHRSRHRRSGLLLERQNELLHLR
HIGRSLAADGNGRNQIISEIRQVLHAMRRGENLRVEDYMVFDPLIYQGMTDMHDRHREMR
LDVDNMSYEELLALGERIGDVSTGLSEEVILKAMKQHKHTSSSPSSVELHQNIEPCCICQ
EEYVEGDNLGTLKCGHEFHKDCIKQWVMIKNLCPICKTEALKTP
>sp|Q8JN69|L2MU_ADES1 Late L2 mu core protein OS=Snake adenovirus serotype 1 OX=189830 GN=PX PE=3 SV=1
MARLRRAKRTSYRRRRRTTRTRTVVTRTARSTVRRRGGRIVYRTSKTTRVGTRRMRGGFL
PLLAPILAAAIGSIPGIVIAAKQK
>sp|Q5DUY0|NU5H_NYCOV NADH-ubiquinone oxidoreductase chain 5 OS=Nyctotherus ovalis OX=70075 GN=nad5 PE=3 SV=1
MTKIVMLDYIPMLNNGGHRHPADIKPSMINSLLDSMSIILTSLCTFCEQLSLNEAIIVNL
GINTLDQLLMSQAGRYLLLYYCIYALELYTVCYSTLSLILLYLIQLNYILLTNIVGYLQY
SCSEIANLVYTYILLEGLLDVSELDALVVETLLDYLWVPCDLIIRYYRAYWYFEGVYFNL
NIPYVQRSAYWLCVVIWNNIGWWTYQLMIIGWYSLSCLCIRLVPTILAIINLILTYIDLI
IYLYDIYSNYSNMTWLGILYSTINSIIRYDISRIHAYQHLLTVIIPNYCLAIYNSGLILS
SLLLDIYHYQIGLTILALQYLVAPLYISCSLLIYILCYIMTELLYSRSFYIDLLLRLLEI
IYLDILVNSLISIIILILSVDVAYLIQLQVIILSQYINIISGYVAMPTTILITWYLYNIA
VYIYYLVDYIATISTLIIWLLERILWVYGICANNIEPVVIDLPQLTLTSLDALLNQLLSE
WCLLDAIMNVVTSVILLITVSCLGVLRIILFIAVYPVYCIGVLLLNTLLQVVVGLISYII
GTFMNAIILICDIYVYSIHRPFLPLIMYVYFVAAIILEPIIDIIHTIILAEHALFNTYCY
IIFDILQPLHLQAFEFYRDLIWLIADLILAYIDLIRSTLVEGIISFIKWRLEQDFQLVYD
ICEFYLDEVKPRIIRYWNIYSRWVRFLIYCAGNNINLLVLLYVQFKGYTLPMIILFDLTR
IQLYATIPVIISSYIYQGILQTMLIISYYNTLLVATLEFIQIWLTILSVSPEMLYTSTLG
ILLRSYYLLYEILLLEPTWVLFECLSTCVGLVELYLVTVETTVSNILIIDLILMEVLLED
IRQVATILTCILDWYILETCLDMQYADILLLMSSGLQSTVLNTIFDLLSLLGLLDETSIR
FILELTVQVCTIPAALYSTIIYPYIVLVTRCLLYLPDVVQLYLTIGEYLLRETLYQLLID
WASCKLYSYNLYLLELYNIYYFWLSLLEKYWTFTYHIYNYTTLVELSPDLLISLISYIID
ICILSLELLLEDIRWGSTIFVNLLDWYLLDTQLNIQYIDILLITSYSVQNTLLTVVFYIL
NLCGILNEISIQILFEITVQICTILATIYCTVVLPYILIILEILSYLPEIVQLYLDIGEH
LLLEILWQLLIDLLYYRAYDYILIAQLLCKVTYLLYIVLEQLLLVIIDLYIYIIGDLLII
GSCHVGNHIIDILCSAENVYFLYFMIFIGYLLCGIFAFFYHGYLGTRGIFYLSEMIIMGI
LIFSIVTLYYNLKYHLALDIILGELALSNEVIFTNIITFDILSILGVLLVATLTAIILTF
GVEYMLREAFAYNVLATLVLFSASIICFIVSYSFGLMIIFWEISGTLSLFLIDMYYARIR
TTQAVTRTFALNRFGDLWMFTASIEIYSLCHNDALPTLFALLPYAQFNLSILGNLIFDFT
IPTVIVFSIFSAAACKCAQFLLFVWLPDAMEAPTPASALIHSSTLVVMGIFMILRFAPIL
HLSVYTLYIMSILGSLTVAYGAILATQTSDLKKAVAYSTISQIGYLFTGCAFLAFRATLI
YLILHAICKALLFVLVGYIVHMFGGTTSLRRMGGIYYIVPDIAIYMFILCMVLAGAPYTV
GFFAKELIVTTLTNTSSPVATFIICCWIISFACTPFYLYRICVLPLFGRPRCSRRVFRNI
VSPQSTYNFIDSDSSLNSLLHKFTNLITRWSVQGRFTNLLHLLLLLIVLFCGEFLVFLVT
GLFGTSTTLFSDTAIDDSVYQLTDYYLLSYYRVRNIQLLIIVLFALVTLYITAINNQLTF
NIIYLSVVLPILAIIFICLGHYFLVDFTVYIYNISNSLIFELLCDLAIC
>sp|Q9G051|J_BPPHM DNA binding protein VP8 OS=Bdellovibrio phage phiMH2K OX=145579 GN=ORF8 PE=3 SV=1
MKRKPMSRKASQKTFKKNTGVQRMNHLNPRAMRGGIRL
>sp|Q9LXB8|PLPK1_ARATH Protein PELPK1 OS=Arabidopsis thaliana OX=3702 GN=PELPK1 PE=2 SV=1
MALMKKSLSAALLSSPLLIICLIALLADPFSVGARRLLEDPKPEIPKLPELPKFEVPKLP
EFPKPELPKLPEFPKPELPKIPEIPKPELPKVPEIPKPEETKLPDIPKLELPKFPEIPKP
ELPKMPEIPKPELPKVPEIQKPELPKMPEIPKPELPKFPEIPKPDLPKFPENSKPEVPKL
METEKPEAPKVPEIPKPELPKLPEVPKLEAPKVPEIQKPELPKMPELPKMPEIQKPELPK
LPEVPKLEAPKVPEIQKPELPKMPELPKMPEIQKPELPKMPEIQKPELPKVPEVPKPELP
TVPEVPKSEAPKFPEIPKPELPKIPEVPKPELPKVPEITKPAVPEIPKPELPTMPQLPKL
PEFPKVPGTP
>sp|P09975|YCF2_MARPO Protein Ycf2 OS=Marchantia polymorpha OX=3197 GN=ycf2 PE=3 SV=1
MKQKLPKKKSLYKNLDLDEIQKIQNLGNPYTKWSLIRLLIAIFSNKRNFSTLLDFQILTS
LFFRDLYNSKKKKKFLLNILVFLTLPFFVYILIDKSIVEQQNFDFLKIQKQNFIEKNNKS
ILKNNFYFLNTKFDIFLHNFFSLKKKKWYKNSLLNLIDFRSILKKKEILNLHWWKFLVLE
QIQSNWKISEESLSELKIVLEQKNIDELKHFFEFYINQKIYPNNNWEYYFYSIFINQLKI
DIKNSKYNKNSIGFEVFLAFCEKLLFEVEFLSKPNNNNLQMKLNCLENFSFLDIFCILNK
KLPWVNKKIFKNLQNFNESDKKLIESFFLLKIKGNLYFKNYIEFVTWQSYKKDCLDFNKF
NELNNSEIYIKIEELFSDYIYKFSKYILYEGKKSKTIIKQSFNNNIYYKKLNSIFNFNTI
FYFDSNNLLFDWLKKNYYINNKPFLKSFLIYSSISNQFILFFKQKNSKSFNKNLVKKNSK
DVITNVFSKENKIEINNFSKSIYYAFFEILSINEIDNKFVINKISLKNINKKKQKRFYLN
KIKSSDNFRFINLWKIKNYSSQQFVSNNSFLLNPAFEILQQNYYLKKKNILFFKKLNEVF
SNFFYFQYYKCKKLNIFLKFASLEKILKKRNKKFTISIKLFKKFYKNKLNENGEYKIESQ
ILQNEKELNKKRKKNFQFNPNIKILSFYNSSKKNIYLQNKYFFNKNLINNKLITWKKISN
KLVISNSEYNKIIWNKKNMKFFSFSKNSVLDTFFFNKKSFNIITVIFDKLKKIQLNFQEI
QKILNCFSLFFNSKNIKKTKIFKNSYFINENLTTTFSFNDKEFNIFFLELFISEINNDFL
MRFFKKYLYYRIYKDKEILFNPIENRQLLQNFFEKTKILTFIDFLQDPELNYNNRFIFHL
EKKTIKNNNLLYLRLLKIFLKDKRNFLLINEIKSFIEKKNNLFIKSQLSNVLLVKNSYKF
FDNIFNFHFLKQKEKNIEIILNNQNYFEKSLLKKTYLKNLNLNNSYSKFSYKIFIFQLLN
ILNKNNYKTFQWISELIFYSKNLNYKIQNKIEKNNYCYNKNISYKKKKIKTVNFFEKNNL
FQTNNSWFFTLEWWEYNTYILLQIIQETFFQITDVLEYFKKKKIIEKNLKFFLKSKKISL
KTLSFHNFKLKWNLRFFNEINYKKNYLLNFLWSDFNLINNCNNLYWVIFSLVIFIFLYYQ
KIFSIIIGSDCFHLWKNFEIIQYLTDRSRSLYFTKLTRRNKTALNKTENLLSYFFQNLTH
YITNIKFYLLTKKNLKKWLINNKTLDLSRRKRKLLVQSLITHNKIQNYGFELNSNKQFFT
SYFGYQITNQQGLLYFQYLAQFFQKNLINNSLDLANKWIVFSFWHKIFSSQKLRQTNNIE
LGFQNIPVPLQFGLSYSKGILLIGPIETGRSYLIKNLAAESYVPLFKISINKLLYNKPDV
ITESWMNILIESLRRLNLTLDFAKKMSPCIIWIQNIHQLNVNRLTQNVESDPTFLLGILL
KYFQTDFSKTKKNNIIVIGSTHLPKKVDPALISPNRLDKIINVRLFNISQRKKQFPLLLK
KKNFQLKENLFFLNEFGSRTMGYNLRDLSALTNEVLLISITKNRSFIDTDTLKLAFHRQI
FGLTYTNNKLNFDRIFKIVIYKVGKTIIQNILIKSSSMNLLNIGNFLWKKNFYYLSKWYL
EPSIDESIIKELTILTHILACLAGTAARDSWFLLEKKAESLLPIDKLVENDFTLAFSILE
SFFSEFPWLEICQTNVVNSKKNKIIEFSTKNSMNIMQNGIFAIANKKFIYTQNHLQYKSS
LSQQISFNKKKNYEFKNTSWSPRFWRLSFFRSNLFDWIKRPNDFEFSYKFGFTKKKEYLF
SANLQKKNNYGQFIEKKKKEQLLYERILPRIRRRNVQELESQFEEILLEEQFEILGFFRL
SEQYPMEYQLYNKPRLFIGKRILWDPIGLFFQIRHFVFSRREFFVDEEMLRRLYVTYGAR
RERERSRSSQKIKQFFLCRGYNKDLISKLSIRWWSQLPINEKKNIDTLKRIEHISIQLKR
PQIFTPVYLYQRWLIENSPEKFFRFELLTHRKKWLKINSLLLNDSFIYTTLLEIYEYLLH
FFIANKKLLNQMTKILLKKGWLFENEIETIINETRQ
>sp|Q9HMV9|Y2366_HALSA UPF0148 protein VNG_2366C OS=Halobacterium salinarum (strain ATCC 700922 / JCM 11081 / NRC-1) OX=64091 GN=VNG_2366C PE=3 SV=1
MSNTDDGFDKEAAREELREKYNADQQDREETARMSDLLLQGATMTNDHCDRCGTPLFRHD
GETFCPTCQHDDNDDEPTATTQSAPDRSPPADPQATPHSSPPTTPDTSSSTAAATDDVPT
AAARDRPEHAPTAEPTTPATEELESTIAALARRASDADDPRTAREYLEAAHEAAAALDTL
RP
>sp|O31888|YOSA_BACSU SPbeta prophage-derived membrane protein YosA OS=Bacillus subtilis (strain 168) OX=224308 GN=yosA PE=3 SV=1
MGFYSGYSGGYSGGGYGSSFVLIVVLFILLIIVGATFLY
>sp|P34451|YMA6_CAEEL Uncharacterized protein F54F2.6 OS=Caenorhabditis elegans OX=6239 GN=F54F2.6 PE=4 SV=1
MKHKRMMLPHYVRVYVCVRTDGENEKAGQSEEYDDDDKEENKKRRRNNGRRGPPEKKKSR
RGGEEQTQRII
>sp|P45588|CU76_LOCMI Cuticle protein 76 OS=Locusta migratoria OX=7004 PE=1 SV=1
GYLGGYAAPALAYGAAAVAPAAITSQQSNILRSYGNLGQVSTYSKTVDTPYSSVSKADIR
VTNNAVYAAPAAYAAAPVAYAAPALGYARTALAAPALGYARAAYAAPAVAAGGLLGVAYS
AAPAVAHLTYSGLHAAYAY
>sp|P86942|CUGA_CONPB Conotoxin pc16a OS=Conus pictus OX=1042615 PE=1 SV=1
SCSCKRNFLCC
>sp|P0C5C7|GRP2_ORYSI Glycine-rich cell wall structural protein 2 OS=Oryza sativa subsp. indica OX=39946 GN=GRP0.9 PE=2 SV=1
MATTKHLALAILVLLSIGMTTSARTLLGYGPGGGGGGGGGGEGGGGGYGGSGYGSGSGYG
EGGGSGGAAGGGYGRGGGGGGGGGEGGGSGSGYGSGQGSGYGAGVGGAGGYGSGGGGGGG
QGGGAGGYGQGSGYGSGYGSGAGGAHGGGYGSGGGGGGGGGQGGGSGSGSGSGYGSGSGG
GNGHH
>sp|O49500|MBR2_ARATH E3 ubiquitin-protein ligase MBR2 OS=Arabidopsis thaliana OX=3702 GN=MBR2 PE=1 SV=1
MQGPRSTGDSSTGINYADGEPICSTNSETTSNNILNPVDVQFPNNTTGSGRPTYASSSSH
VVQNHNWWSFGESSSRLGPSDHLNSNGSKTDRQLLSDGYGFEEGQSGMLLPGESFLRGSS
SSHMLSHVNLGKDMDIGSGLQTSGVVIRHNNCETSLGSSSQTAEERSSGPGSSLGGLGSS
CKRKALEGAPSHSFPGESHGCFFQTENGAWNEGLAQYDASSSLSLSMPSQNSPNVNNQSG
LPEPRFGLGGGRAVTASAFPSTRSTETISRPGRRLNPGQPPESVAFSFTQSGSSVRQQQQ
LPATSPFVDPLDARAIPVTGSSSSGDGQPSMIHLPALTRNIHQFAWSASSSSRANSMPEE
GLSPWDAPRINSEQPVFTTPANETRNPVQDQFCWSFTRGNPSTSGDSPFVPRAGSSSGIH
GLQPNPTWVTPHNQSRISEVAPWSLFPSIESESATHGASLPLLPTGPSVSSNEAAAPSGS
SSRSHRSRQRRSGLLLERQNDHLHLRHLGRSLAADNDGRNRLISEIRQVLSAMRRGENLR
FEDYMVFDPLIYQGMAEMHDRHRDMRLDVDNMSYEELLALGERIGDVSTGLSEEVILKVM
KQHKHTSSAAGSHQDMEPCCVCQEEYAEGDDLGTLGCGHEFHTACVKQWLMLKNLCPICK
TVALST
>sp|Q9GZW5|SCND2_HUMAN Putative SCAN domain-containing protein SCAND2P OS=Homo sapiens OX=9606 GN=SCAND2P PE=5 SV=2
MAVAVDQQIQTPSVQDLQIVKLEEDSHWEQEISLQGNYPGPETSCQSFWHFRYQEASRPR
EALLQLQKLCCQWLRPEKCTKEQILELLVLEQFPTVLLQEIQIWVRQQHPESGEEAVALV
EDLQKEPGRQRLEPRARPSGRTPPAQLRSPWPMTAAGPASRARASETGSTASCAGRWRTC
CAAAAAPSAARSASARTGRSTSSCARAARAPSATEGALTRTPAPRRPLQRRRPGTGPWRP
GRQRGAGTAPPGTQPRQRPSPRPTPRRPRPRLARPRAGQKPWLLVIRSMERVMYVMLIIQ
METEDV
>sp|P26800|Y11K_STRFR Uncharacterized 11.4 kDa protein OS=Streptomyces fradiae OX=1906 PE=4 SV=1
MKATRRTRVASERGVRRRRRVRATRKAGELPVKVWARTLPSAAWDPVGSVRTQVTPSRAA
PRTCQPPAWSSRRRGRPRSSRARSTEPAWSPEGVVRCAT
>sp|P11734|CU08_LOCMI Cuticle protein 8 OS=Locusta migratoria OX=7004 PE=1 SV=1
IEDEYGNVLHASGGYAAPAAYAAPVAYAAPVAKAVVAAPAVAYAAPVAKAVVAEPVAYPK
YEFNYGVHDAHTGDIKQQSEARDGDVVKGSYSLVEPDGSTRTVEYQADDHNGFNAVVHRT
PGTHPVAVAPVAVAHAPVAVAHAPIAYH
>sp|P84666|PPK5_APTFU Pyrokinin-5 OS=Aptera fusca OX=344696 PE=1 SV=1
SGDTSSQAKGMWFGPRL
>sp|P35314|PRM2_HYLLA Protamine-2 OS=Hylobates lar OX=9580 GN=PRM2 PE=2 SV=1
MVRYCVRSLSERSHEVYGQQLRGQEQGHHGQEEQGLSPEDVEVYERTHGHSHYRRRHCSR
RRLHRIHRQQHRSCGRRRRRSCRQRRRHRRGCRTRRRRCRRH
>sp|P54025|RL41_METJA 50S ribosomal protein L41e OS=Methanocaldococcus jannaschii (strain ATCC 43067 / DSM 2661 / JAL-1 / JCM 10045 / NBRC 100440) OX=243232 GN=rpl41e PE=3 SV=2
MIPIKRSSRRWKKKGRMRWKWYKKRLRRLKRERKRARS
>sp|Q9DGS3|VG02_GAHVM Uncharacterized gene 2 protein OS=Gallid herpesvirus 2 (strain Chicken/Md5/ATCC VR-987) OX=10389 GN=MDV002 PE=4 SV=1
MTRGHRTALSPSPRATSLCTLMPCTAHTFAHAYCGACRGRGRLLPGQGSALRTATRPGQD
SAPGRPARPRTDPGSPERRPAGTTCAGTGLERPPPRGARSVYSQSPARGSTAPTVVRAGP
RVWERRRPRAPRRRGARGLPRGRRSRVALLGARGRAPHLPGAAEADRGELFAAAMAGAGR
PRPAGEDPRADGGERTPR
>sp|Q9CKG3|Y1655_PASMU Uncharacterized protein PM1655 OS=Pasteurella multocida (strain Pm70) OX=272843 GN=PM1655 PE=4 SV=1
MLYHDTQSRVIAFRYLLMILKNLKIKIRTLAPNTPKSKPANEKLPAACAEPISRTSPNNQ
RPSDEPIIPMMIFINRPMSLFMTCSAIQPIKAPTIIAEIQPIFFSSMSSLYTKKLKSIHD
FKKRKMIYKR
>sp|Q9DH90|VG81_GAHVM Uncharacterized gene 81 protein OS=Gallid herpesvirus 2 (strain Chicken/Md5/ATCC VR-987) OX=10389 GN=MDV103 PE=4 SV=1
MRGHVEGACAVGVFLFSAPRMRGHVEGACAVGVFLFSAPRMRGHVEGACAVGVFLFSAPR
MRGHVEGACAVGVFLFSAPRMRGHVEGACAVGVFLFSAPRMRGHVEGACAVGVFLFSAPR
MRGHVEGAFLISFRYPCVWHKFGGSSSIRFWNSIPITAGLSD
>sp|P80711|CLAVB_STYCL Clavanin-B OS=Styela clava OX=7725 PE=1 SV=1
VFQFLGRIIHHVGNFVHGFSHVF
>sp|P14570|ATP8_LOCMI ATP synthase protein 8 OS=Locusta migratoria OX=7004 GN=MT-ATP8 PE=3 SV=2
MPQMSPMMWFSLFIMFSMTMMLFNQLNFFSYKPNKIMSSNNKIKKKNINWMW
>sp|O04132|SRC1_SOYBN Protein SRC1 OS=Glycine max OX=3847 GN=SRC1 PE=2 SV=1
MSGIIHKIEETLHVGGHKKEEHKGEHHGEHKGEHKGEHHGEHKGEHKGEQHHGEHKEGLV
DKIKDKIHGDGHDKGEKKKKKDKKKKEHGHDHHGHSSSSDSD
>sp|C1P613|YQEL_ECOLI Uncharacterized protein YqeL OS=Escherichia coli (strain K12) OX=83333 GN=yqeL PE=1 SV=1
MKDVDQIFDALDCHILREYLILLFYD
>sp|Q8LCL8|CYT1B_ARATH Cysteine-rich and transmembrane domain-containing protein B OS=Arabidopsis thaliana OX=3702 GN=At3g57160 PE=3 SV=2
MSQQPPAVGVPPSHAYPAEGPPKDAYPPPGQPYPQQGYPPPQGYPQQGYPPQGYPPQGYP
EQGYPQQGYPPQQQQQQKHSPGMLEGCIAALCCYCVLDACF
>sp|Q96LM9|CT173_HUMAN Uncharacterized protein C20orf173 OS=Homo sapiens OX=9606 GN=C20orf173 PE=1 SV=1
MLSGPHPSPTFRPNPCPWPCLHSLWMEISPTQLCFLSPGPSPQSPSCCFQGMNSGSELGK
LWRKLFKGIPRLSVSHFDFYCGTCVLLGRPQIPQGSSLGNDIDQYPVVFRNASDQGSWMQ
LEMLLRKLSDLVWTSDALSDKILEDGLVP
>sp|P83718|VP24_HETSP 2.4 kDa venom peptide OS=Heterometrus spinifer OX=118530 PE=1 SV=1
SNVCFNACMKISSSQKTCQILC
>sp|P12027|PSGP_ONCMY Polysialoglycoprotein OS=Oncorhynchus mykiss OX=8022 PE=1 SV=2
MIMGGVRELLLVVMTVGVVKVSCYPVGKSQKQDQVSLQRRLGELSSNDVSIVHALALLRS
IGSDAKQAREEYLETNEVESQASPNHGSSPANDALSSEEKLRRVSSDDAATSEAATGPSG
DDATSEAATGPSGDDATSEAATGPSGDDATSEAATGPSGDDATSEAATGPSGDDATSEAA
TGPSGDDATSEAATGPSGDDATSEAATGPSGDDATSEAATGPSGDDATSEAATGPSGDDA
TSEAATGPSGDDATSEAATGPSGDDATSEAATGPSGDDATSEAATGPSGDDATSEAATGP
SGDDATSEAATGPSGDDATSEAATGPSGDDATSEAATGPSGDDATSEAATGPSGDDATSE
AATGPSGDDATSEAATGPSGDDATSEAATGPSGDDATSEAATGPSGDDATSEAATGPSGD
DATSEAATGPSGDDATSEAATGPSGDDATSEAATGPSGDDATSEAATGPSGDDATSEAAT
GPSGDDATSEAATGPSGDDATSEAATGPSGDDATSEAATGPSGDDATSEAATGPSGDDAM
DI
>sp|P41755|DHE2_ACHKL NAD-specific glutamate dehydrogenase OS=Achlya klebsiana OX=4767 PE=3 SV=1
MLLCIVLFLIFHILINQAGIVHVLYNASFVASSSRFILFCEELFKATPQYWQWGNSIVQN
GDASIASTLYLTMRTFIKHWKYTLLIMINQSISYSCYSTNEASHLLFTNLPKVAPYTLGP
LNFECCLLSSHHIRHIVLMFYGANIDHGLTKYELYTVCRPSSDEKLCNKILNSPRLHTHN
RYLYLTEVRIVGAFYLIKQVGARMVGLLVHLAFMVLQNLPKLIWPLDLVHVRQKGTCTAH
IAYHPLAQKHFPPYFTHFYLNVTIYAVVKNILDNISSSFTLQSNRVRPRPDVAGFDFFHR
FDAFEQSLTYGGDTGITSSNEKVALCFEATYTDIFFTVEIIDSTSVDSGAIMLPILVDAY
TAVARNFCSVSMVISPLVTLVVYDIYTCSFIGLCTQRRTINCTRILDAISSVGNSHTFLP
RYKSPRELTTRQPSGSSVILLIFLLLGFEFFLFSGLVVVEPVNDVGDLVVNDLLVAFIDL
ALELFVVEGVAEVVGVVFKTVLGFNADVVGFIFRLVLFSFLHHAFNIILGEATLVVGNGN
LVFFTSRLFDGRHVQDTVGINVEGDINLWNTTRHWRNTIEGELPEQVVVTGHRTLTFKHL
NQHTRLVVSVGGESLRLLGWHSSVTLDEGSHDTTSSFQTKRERSDIKKQQVLELFRRVVT
AQNGSLDCGTESNSFIRVDRLAWFLAVEEVRKQLLDLWDTGGTTDKDDFMDLALGELRVT
EDLFNRFHSLAEVVTAHVFETGTGDGGVEINTIEERVDFNVSLGRRRKSTLGTFTSGTKT
AKGTLVLGHILAVLALEFSGKVVDEAVIEIFTTQVGITSSSLDFEDTFFNGQKRHIEGTT
TKIENENIAFTTLLVKTVGNGGTSRFVNDTKDVKTSNGTSILGSLTLRVVEISWDGNDSV
VNSSTNEGFSNFLHLDQNHRGNFFRLESLSFTLEFDGDLWLVTSTRGNLEWPVLNIGLSS
WVVEFTTDQTLSIEHSVGRVHGNLVLSGITNKTFAVSESNVRWGGTVTLIVGNNFNTIVL
PDTDTRISRTEIDTDGSSLDTRHACSKFKNEVDSPPHLTSAFI
>sp|Q9ZZX9|Q0010_YEAST Putative uncharacterized protein Q0010, mitochondrial OS=Saccharomyces cerevisiae (strain ATCC 204508 / S288c) OX=559292 GN=Q0010 PE=5 SV=1
MYYIMFLYNMLLIIILIFYSIVGVPIIIFNNNYYWDPDIFLFIIYYFIKFIIIFNLYLYY
MINYIVYTPSGSPPGRGTYILLYNMLYSYNMFIDYVMKFITCVTYMYLMFWLLSPTPSPY
YVSEVPVS
>sp|Q9ZZW1|Q0182_YEAST Putative uncharacterized protein Q0182, mitochondrial OS=Saccharomyces cerevisiae (strain ATCC 204508 / S288c) OX=559292 GN=Q0182 PE=5 SV=1
MVSGPGHGSRNPERSFIINMKRVRMMMNSFNLFLMKYNFKMVFMVRPAPRGGADPEGVRS
GINYNNYINIIIIYYIMMYLFMFYNINNYFMFNKYNMYIIFFNNYTINSYFGGIGRHDTT
KMYYFTVWRFKSFK
>sp|Q8X367|YAHH_ECO57 Putative uncharacterized protein YahH OS=Escherichia coli O157:H7 OX=83334 GN=yahH PE=5 SV=1
MNALSGLRMAQESVGLISVAHQAFVTIAGCGVNALSGLQVAQEFVGLISVAHQAFITIAG
CGVNALSGLRMAQESVGLISVAHQAFVTIAGCGVNALSGLRMAREL
>sp|Q9QJ10|B9_HHV6Z Protein B9 OS=Human herpesvirus 6B (strain Z29) OX=36351 GN=B9 PE=3 SV=1
MQRSSACMGISVPTRAQTDLPKQRSSACMGISVPARAQSDLPKQKSSACMGISVPARAQS
DLPKQRKQRLYGNKCPGPSAAQLPGADRQRLYEKKWPGRSAVQPAG
>sp|P08814|PTMS_BOVIN Parathymosin OS=Bos taurus OX=9913 GN=PTMS PE=1 SV=2
MSEKSVEAAAELSAKDLKEKKEKVEEKAGRKERKKEVVEEEENGAEEEEEETAEDGEEED
DGDEEDEEEEEEEDEGPALVRAAEEEDEADPKRQKTENGASA
>sp|P27342|HFAA_CAUVC Holdfast attachment protein A OS=Caulobacter vibrioides (strain ATCC 19089 / CB15) OX=190650 GN=hfaA PE=4 SV=3
MAWHRNIKTRGAMVVAAVTLGASGVAAAQSMSTNSASFNAGYGRSSGQESRMVEYSTRDA
NGNRVVVDGVMLTGSDQSVFSSSRSSGSLDAYSGVGAVGGYAGSTAIGNNLTVITQGNNN
TVIVNSSQVNSGNVTAGANVVKGGTPK
>sp|A6T4P0|SECM_KLEP7 Secretion monitor OS=Klebsiella pneumoniae subsp. pneumoniae (strain ATCC 700721 / MGH 78578) OX=272620 GN=secM PE=3 SV=2
MSGLLTRWRQFGRRYFWPHLLLGMVAASLGLPALSNGHETAAPAKATASNHNPSKVNFSQ
LALLETNRRPSFTVDYWHQHAIRTVIRHLSFAMAPQALPVAEETSPLQAQHLALLDTLSA
LLTQDSTPPVVIRQAGYIPSSYSAFRVSAWISQVAGIRAGPQRLS
>sp|P22576|STP_SHV2C Saimiri transformation-associated protein OS=Saimiriine herpesvirus 2 (strain 488) OX=10384 PE=4 SV=1
MASEPNLRYPIEETGDRGPPGPPGPPGPQGPPGPQGPPGPQGPPGPPGPPGPPGPPGPPG
PPGPPGPPGLPGLFVTNLLLGIIVLLLLIIVALLLVSKLVVN
